# SMAD4 MH2 Mutations Disrupt CREBBP/EP300 Recruitment and TGF-β-Induced Transcription in Colorectal Cancer

**DOI:** 10.64898/2026.06.30.735541

**Authors:** Md Saiful Islam, Sheikh Nizamuddin, Timothy En Haw Chan, Omid Fotouhi, Stefanie Koidl, H.T. Marc Timmers

**Affiliations:** German Cancer Consortium (DKTK) partner site Freiburg, German Cancer Research Center (DKFZ), Germany and Department of Urology, Medical Center-University of Freiburg, Germany; International Max Planck Research School for Immunobiology, Epigenetics & Metabolism (IMPRS-IEM), Max Planck Institute of Immunobiology and Epigenetics, Germany

**Keywords:** SMAD4, colorectal carcinoma, TGF-β, missense mutation, transcription co-activators, gene transcription

## Abstract

SMAD4 is a central transcriptional effector of the TGF-β signaling pathway and a frequently inactivated tumor suppressor gene in various cancers. Missense mutations in its MH2 domain are among the most prevalent somatic alterations in colorectal cancer (CRC). These mutations are associated with disease progression and poor prognosis, yet their precise mechanistic consequences have remained incompletely characterized. Here, we show that CRC-derived SMAD4 MH2 hotspot mutations (D351H, S357P, R361C, and R361H) selectively impair co-activator recruitment without disrupting chromatin occupancy. RNA-seq profiling demonstrated broad suppression of TGF-β target gene expression across all mutants. Notably, the mutations confer distinct degrees of TGF-β pathway unresponsiveness: R361H is completely refractory to TGF-β stimulation, whereas R361C and S357P retain partial transcriptional responsiveness suggesting allele-specific differences in the severity of co-activator interface disruption. Genome-wide chromatin binding analysis by greenCUT&RUN confirmed that all mutants maintain wild-type-like genomic occupancy, as expected given that the MH1 DNA-binding domain is intact in each case. Proximity-dependent biotinylation mass spectrometry in COLO205 cells revealed that all four mutants exhibit markedly reduced interactions with the CREBBP/EP300 histone acetyltransferase complex and BRD4 relative to wild-type SMAD4 identifying disrupted co-activator engagement. Collectively, our findings establish that SMAD4 MH2 mutations impair TGF-β-induced transcription by selectively reducing CREBBP/EP300 recruitment, which provides a molecular mechanism for the loss-of-function SMAD4 phenotype in CRC.

**Graphical Abstract:** 
