## Supplementary material for "SMAD4 MH2 Mutations Disrupt CREBBP/EP300 Recruitment and TGF-β-Induced Transcription in Colorectal Cancer": Table S1

### Sheet: Table S1
Smad4(MAD)/ESC-SMAD4-ChIP-Seq(GSE29422)/Homer=VBSYGTCTGG	Treatment time (hrs)
	0		2		18
	Peaks (%)	P (q value)	Peaks (%)	P (q value)	Peaks (%)	P (q value)
WT	3533(29,37)	1e-237	6121(30,4)	1e-488	5833(30,24)	1e-437
R361C	2903(25,5)	1e-115	8440(29,14)	1e-487	7918(29,07)	1e-489
R361H	6434(28,78)	1e-434	6045(30,88)	1e-489	8420(34,93)	1e-848
S357P	6936(25,94)	1e-358	10301(29,47)	1e-676	9567(28,16)	1e-581
