## Supplementary material for "SMAD4 MH2 Mutations Disrupt CREBBP/EP300 Recruitment and TGF-β-Induced Transcription in Colorectal Cancer": Table S2

### Sheet: Table S2
Fold changes = 4							Fold changes = 2
WT SMAD4 (2 hrs vs. 0hrs)							WT SMAD4 (2 hrs vs. 0hrs)
chr9	22210198	22210698	Intergenic	-201135	CDKN2B		chr2	111178141	111179439	Intergenic	57876	BCL2L11
chr5	84437699	84438332	Intergenic	-53135	EDIL3		chr2	202339399	202339899	Intergenic	-36678	BMPR2
chr21	38801036	38801794	Intergenic	-3768	ETS2		chr6	36682279	36683407	intron (NM_001220778, intron 1 of 2)	4129	CDKN1A
chr2	215413756	215414256	TTS (NM_054034)	22062	FN1		chr9	22211633	22212604	Intergenic	-202805	CDKN2B
chr19	2529418	2529918	intron (NM_052847, intron 3 of 4)	53541	GADD45B		chr9	22208578	22209541	Intergenic	-199746	CDKN2B
chr1	152905996	152906641	Intergenic	-2227	IVL		chr9	22210198	22210698	Intergenic	-201135	CDKN2B
chr20	57772386	57773155	Intergenic	-61234	PMEPA1		chr5	84437699	84438332	Intergenic	-53135	EDIL3
chr6	128598470	128598970	Intergenic	-78121	PTPRK		chr6	12324093	12324980	Intergenic	34175	EDN1
chr3	170343779	170344279	Intergenic	-13686	SKIL		chr21	38801036	38801794	Intergenic	-3768	ETS2
chr20	38201441	38202069	Intergenic	-35247	TGM2		chr21	38802353	38803497	Intergenic	-2258	ETS2
WT SMAD4 (18 hrs vs. 0hrs)							chr21	38797321	38798858	Intergenic	-7094	ETS2
chr2	202339271	202339906	Intergenic	-36739	BMPR2		chr2	215413756	215414256	TTS (NM_054034)	22062	FN1
chr5	84437627	84438127	Intergenic	-52997	EDIL3		chr19	2529418	2529918	intron (NM_052847, intron 3 of 4)	53541	GADD45B
chr6	12183869	12184369	Intergenic	-106242	EDN1		chr19	2493895	2494521	Intergenic	18081	GADD45B
chr21	38800987	38801756	Intergenic	-3812	ETS2		chr19	2524553	2525892	intron (NM_052847, intron 3 of 4)	49095	GADD45B
chr1	183191639	183192266	intron (NM_005562, intron 1 of 22)	5688	LAMC2		chr12	57454425	57455051	promoter-TSS (NM_031479)	-569	INHBE
chr22	20504235	20504860	Intergenic	-3063	MED15		chr5	53008684	53009309	intron (NR_073107, intron 1 of 28)	19644	ITGA2
chrX	38801125	38801756	promoter-TSS (NM_021242)	8	MID1IP1		chr2	160228395	160230172	Intergenic	-28970	ITGB6
chr20	57779296	57779921	Intergenic	-68072	PMEPA1		chr2	160224039	160224794	Intergenic	-24103	ITGB6
chr6	45677399	45677899	Intergenic	255374	RUNX2		chr1	152905996	152906641	Intergenic	-2227	IVL
chr7	101108893	101109532	Intergenic	-17877	SERPINE1		chr1	58779283	58780235	Intergenic	4288	JUN
chr7	101126074	101127135	promoter-TSS (NM_000602)	-485	SERPINE1		chr14	74617903	74618813	Intergenic	-6121	LTBP2
chr20	38201433	38202193	Intergenic	-35305	TGM2		chr14	74566766	74567266	intron (NM_000428, intron 3 of 35)	45221	LTBP2
R361C SMAD4 (2 hrs vs. 0hrs)							chr22	20504248	20504880	Intergenic	-3046	MED15
chr5	132963135	132964205	promoter-TSS (NM_014423)	-36	AFF4		chr20	57707688	57711118	promoter-TSS (NR_131157)	612	PMEPA1
chr2	111162877	111163504	intron (NM_001204110, intron 4 of 4)	42276	BCL2L11		chr20	57684892	57685545	intron (NM_199171, intron 1 of 3)	5468	PMEPA1
chr2	111178698	111179480	Intergenic	58175	BCL2L11		chr20	57772386	57773155	Intergenic	-61234	PMEPA1
chr2	111119986	111123606	intron (NM_001204109, intron 1 of 3)	882	BCL2L11		chr20	57791884	57793085	Intergenic	-80948	PMEPA1
chr14	54138537	54139037	Intergenic	-181896	BMP4		chr20	57697105	57699566	intron (NM_199171, intron 1 of 3)	-7649	PMEPA1
chr14	54048605	54049105	Intergenic	-91964	BMP4		chr20	57692677	57696074	intron (NM_199171, intron 1 of 3)	-3689	PMEPA1
chr14	54133881	54134633	Intergenic	-177366	BMP4		chr20	57705101	57706174	intron (NM_199171, intron 1 of 3)	4378	PMEPA1
chr14	54105768	54106268	Intergenic	-149127	BMP4		chr6	128598470	128598970	Intergenic	-78121	PTPRK
chr14	54108605	54109252	Intergenic	-152037	BMP4		chr7	101126218	101127105	promoter-TSS (NM_000602)	-428	SERPINE1
chr14	54175260	54175760	Intergenic	-218619	BMP4		chr3	170320451	170322098	Intergenic	-36441	SKIL
chr2	202374946	202377273	promoter-TSS (NM_001204)	-218	BMPR2		chr3	170343779	170344279	Intergenic	-13686	SKIL
chr2	202494197	202494697	intron (NM_001204, intron 3 of 12)	118120	BMPR2		chr15	66723527	66724422	intron (NR_027654, intron 4 of 4)	21738	SMAD6
chr16	68704257	68704757	Intergenic	-32785	CDH1		chr18	48979851	48980751	Intergenic	-29590	SMAD7
chr16	68734416	68734916	Intergenic	-2626	CDH1		chr20	4167423	4168566	intron (NM_001270691, intron 1 of 7)	19166	SMOX
chr16	68724675	68725300	Intergenic	-12305	CDH1		chr20	4135307	4136099	Intergenic	-13076	SMOX
chr16	68722188	68722814	Intergenic	-14791	CDH1		chr20	38168087	38168718	Intergenic	-1894	TGM2
chr16	68752492	68753248	intron (NM_001317185, intron 2 of 15)	15578	CDH1		chr20	38173434	38174326	Intergenic	-7372	TGM2
chr16	68741737	68743420	intron (NM_001317185, intron 2 of 15)	5286	CDH1		chr20	38201441	38202069	Intergenic	-35247	TGM2
chr16	68732035	68732791	Intergenic	-4879	CDH1		chr20	38104049	38104686	Intergenic	60903	TGM2
chr16	68753979	68754918	intron (NM_001317185, intron 2 of 15)	17156	CDH1		chr20	38109963	38110463	Intergenic	55057	TGM2
chr16	68760632	68761259	intron (NM_001317185, intron 2 of 15)	23653	CDH1		WT SMAD4 (18 hrs vs. 0hrs)
chr6	36682315	36683391	intron (NM_001220778, intron 1 of 2)	4139	CDKN1A		chr2	111168411	111169409	TTS (NM_001204112)	47996	BCL2L11
chr9	22088623	22089123	intron (NR_003529, intron 12 of 18)	-79560	CDKN2B		chr2	111162774	111163565	intron (NM_001204110, intron 4 of 4)	42255	BCL2L11
chr9	22124508	22125008	Intergenic	-115445	CDKN2B		chr2	111178121	111179591	Intergenic	57942	BCL2L11
chr9	22208990	22209134	Intergenic	-199749	CDKN2B		chr2	202339271	202339906	Intergenic	-36739	BMPR2
chr6	12363908	12364676	Intergenic	73931	EDN1		chr16	68760663	68761289	intron (NM_001317185, intron 2 of 15)	23684	CDH1
chr6	12343194	12344247	Intergenic	53359	EDN1		chr16	68753761	68754981	intron (NM_001317185, intron 2 of 15)	17079	CDH1
chr6	12348601	12349228	Intergenic	58553	EDN1		chr6	36682363	36683421	intron (NM_001220778, intron 1 of 2)	4178	CDKN1A
chr6	12289868	12290660	promoter-TSS (NM_001955)	-97	EDN1		chr9	22124501	22125001	Intergenic	-115438	CDKN2B
chr6	12323916	12324849	Intergenic	34021	EDN1		chr5	84437627	84438127	Intergenic	-52997	EDIL3
chr21	38802209	38803364	Intergenic	-2397	ETS2		chr6	12323897	12324699	Intergenic	33937	EDN1
chr21	38800958	38801585	Intergenic	-3912	ETS2		chr6	12183869	12184369	Intergenic	-106242	EDN1
chr21	38797231	38799025	Intergenic	-7055	ETS2		chr21	38797257	38798166	Intergenic	-7472	ETS2
chr2	215419734	215420234	intron (NM_212482, intron 11 of 45)	16084	FN1		chr21	38800987	38801756	Intergenic	-3812	ETS2
chr19	2491119	2491751	Intergenic	15308	GADD45B		chr19	2518030	2518802	intron (NM_052847, intron 4 of 4)	42289	GADD45B
chr19	2524672	2525562	intron (NM_052847, intron 3 of 4)	48990	GADD45B		chr19	2523441	2525720	intron (NM_052847, intron 3 of 4)	48453	GADD45B
chr19	2474695	2475602	promoter-TSS (NM_015675)	-979	GADD45B		chr19	2543505	2544130	intron (NM_052847, intron 3 of 4)	67690	GADD45B
chr19	2540431	2541324	intron (NM_052847, intron 3 of 4)	64750	GADD45B		chr19	2503435	2504344	Intergenic	27762	GADD45B
chr19	2518163	2518795	intron (NM_052847, intron 4 of 4)	42352	GADD45B		chr19	2474703	2475593	promoter-TSS (NM_015675)	-979	GADD45B
chr19	2546443	2547070	intron (NM_052847, intron 3 of 4)	70629	GADD45B		chr19	2540442	2541291	intron (NM_052847, intron 3 of 4)	64739	GADD45B
chr19	2493814	2494583	Intergenic	18071	GADD45B		chr19	2493963	2494650	Intergenic	18179	GADD45B
chr19	2543496	2544124	intron (NM_052847, intron 3 of 4)	67683	GADD45B		chr19	2546152	2547220	intron (NM_052847, intron 3 of 4)	70559	GADD45B
chr19	2498960	2499460	Intergenic	23083	GADD45B		chr5	53008687	53009318	intron (NR_073107, intron 1 of 28)	19650	ITGA2
chr1	67896820	67897449	intron (NR_040077, intron 1 of 9)	-63667	GNG12		chr2	160228364	160230007	Intergenic	-28872	ITGB6
chr1	67880020	67880650	intron (NR_040077, intron 1 of 9)	-46868	GNG12		chr2	160207856	160208659	Intergenic	-7944	ITGB6
chr20	31593120	31593921	Intergenic	-11769	ID1		chr2	160223854	160224775	Intergenic	-24001	ITGB6
chr20	31602792	31603419	Intergenic	-2184	ID1		chr1	183191639	183192266	intron (NM_005562, intron 1 of 22)	5688	LAMC2
chr2	8684644	8686109	TTS (NM_002166)	3320	ID2		chr14	74571594	74572486	intron (NM_000428, intron 3 of 35)	40197	LTBP2
chr12	57454507	57455007	promoter-TSS (NM_031479)	-550	INHBE		chr22	20504235	20504860	Intergenic	-3063	MED15
chr5	52997390	52997890	intron (NR_073107, intron 1 of 28)	8288	ITGA2		chrX	38801125	38801756	promoter-TSS (NM_021242)	8	MID1IP1
chr5	53031668	53032294	intron (NR_073106, intron 2 of 29)	42629	ITGA2		chr20	57794880	57795511	Intergenic	-83659	PMEPA1
chr5	52987488	52988420	Intergenic	-1398	ITGA2		chr20	57696881	57699432	intron (NM_199171, intron 1 of 3)	-7470	PMEPA1
chr2	160148782	160149282	intron (NM_001282390, intron 6 of 13)	51240	ITGB6		chr20	57791834	57793196	Intergenic	-80979	PMEPA1
chr2	160223973	160224473	Intergenic	-23910	ITGB6		chr20	57717516	57719143	Intergenic	-6793	PMEPA1
chr2	160225682	160226309	Intergenic	-25682	ITGB6		chr20	57748270	57749544	Intergenic	-37371	PMEPA1
chr2	160221633	160222261	Intergenic	-21634	ITGB6		chr20	57692625	57695951	intron (NM_199171, intron 1 of 3)	-3602	PMEPA1
chr2	160228342	160228977	Intergenic	-28346	ITGB6		chr20	57772474	57772974	Intergenic	-61188	PMEPA1
chr2	160205502	160206127	Intergenic	-5501	ITGB6		chr20	57779296	57779921	Intergenic	-68072	PMEPA1
chr2	160207987	160208614	Intergenic	-7987	ITGB6		chr20	57707425	57711129	promoter-TSS (NR_131157)	738	PMEPA1
chr1	58779447	58780412	TTS (NM_002228)	4118	JUN		chr6	45677399	45677899	Intergenic	255374	RUNX2
chr1	183194949	183195701	intron (NM_005562, intron 1 of 22)	9061	LAMC2		chr7	101108893	101109532	Intergenic	-17877	SERPINE1
chr1	183185848	183186614	promoter-TSS (NM_018891)	-33	LAMC2		chr7	101126074	101127135	promoter-TSS (NM_000602)	-485	SERPINE1
chr14	74579610	74580110	intron (NM_000428, intron 3 of 35)	32377	LTBP2		chr3	170320368	170322156	Intergenic	-36453	SKIL
chr14	74620550	74621050	Intergenic	-8563	LTBP2		chr3	170322865	170323795	Intergenic	-34385	SKIL
chr14	74633233	74633733	Intergenic	-21246	LTBP2		chr3	170307823	170308453	Intergenic	-49577	SKIL
chr14	74618023	74618650	Intergenic	-6099	LTBP2		chr15	66771133	66771633	intron (NR_027654, intron 4 of 4)	69147	SMAD6
chr22	20566793	20567813	intron (NM_001003891, intron 7 of 17)	59256	MED15		chr18	48975664	48976830	Intergenic	-25536	SMAD7
chr22	20509147	20509799	intron (NM_001293237, intron 1 of 16)	1426	MED15		chr18	48979790	48980865	Intergenic	-29616	SMAD7
chr22	20531285	20532044	intron (NM_001293237, intron 1 of 16)	23617	MED15		chr20	4167417	4168453	intron (NM_001270691, intron 1 of 7)	19107	SMOX
chr22	20569001	20569758	intron (NM_001293234, intron 8 of 16)	61332	MED15		chr20	4135374	4136128	Intergenic	-13028	SMOX
chr16	55470415	55470915	Intergenic	-8165	MMP2		chr20	49976418	49977940	Intergenic	-5801	SNAI1
chr8	133296249	133298451	promoter-TSS (NM_001258432)	-46	NDRG1		chr20	38173289	38174388	Intergenic	-7330	TGM2
chr8	133327855	133328355	Intergenic	-30801	NDRG1		chr20	38201433	38202193	Intergenic	-35305	TGM2
chr20	57707238	57711013	intron (NM_199171, intron 1 of 3)	890	PMEPA1		chr20	38167862	38168658	Intergenic	-1752	TGM2
chr20	57657356	57658252	intron (NM_001255976, intron 2 of 3)	32882	PMEPA1		chr20	38126932	38128013	TTS (NM_001323316)	37798	TGM2
chr20	57675727	57676354	intron (NM_199171, intron 1 of 3)	14646	PMEPA1		chr20	38165342	38166356	promoter-TSS (NM_001323318)	-579	TGM2
chr20	57697147	57699478	intron (NM_199171, intron 1 of 3)	-7626	PMEPA1		R361C SMAD4 (2 hrs vs. 0hrs)
chr20	57692599	57695817	intron (NM_199171, intron 1 of 3)	-3522	PMEPA1		chr5	132963135	132964205	promoter-TSS (NM_014423)	-36	AFF4
chr20	57748259	57749555	Intergenic	-37371	PMEPA1		chr15	74540530	74541718	promoter-TSS (NM_006465)	-53	ARID3B
chr20	57676979	57677607	intron (NM_199171, intron 1 of 3)	13393	PMEPA1		chr15	74545968	74546742	intron (NM_001307939, intron 2 of 8)	5135	ARID3B
chr20	57810567	57811898	Intergenic	-99696	PMEPA1		chr2	111162877	111163504	intron (NM_001204110, intron 4 of 4)	42276	BCL2L11
chr20	57718233	57719138	Intergenic	-7149	PMEPA1		chr2	111178698	111179480	Intergenic	58175	BCL2L11
chr20	57684856	57685356	intron (NM_199171, intron 1 of 3)	5580	PMEPA1		chr2	111119986	111123606	intron (NM_001204109, intron 1 of 3)	882	BCL2L11
chr20	57791787	57793586	Intergenic	-81150	PMEPA1		chr2	111168487	111168987	TTS (NM_001204112)	47823	BCL2L11
chr20	57772544	57773044	Intergenic	-61258	PMEPA1		chr14	54169205	54169984	Intergenic	-212703	BMP4
chr6	45445737	45446237	intron (NM_001015051, intron 5 of 7)	23712	RUNX2		chr14	53953180	53954540	promoter-TSS (NM_001347915)	-385	BMP4
chr6	45677324	45677824	Intergenic	255299	RUNX2		chr14	54138537	54139037	Intergenic	-181896	BMP4
chr6	45674657	45675549	Intergenic	252828	RUNX2		chr14	54048605	54049105	Intergenic	-91964	BMP4
chr7	101128068	101128701	intron (NM_000602, intron 1 of 8)	1295	SERPINE1		chr14	54133881	54134633	Intergenic	-177366	BMP4
chr7	101126222	101127381	promoter-TSS (NM_000602)	-288	SERPINE1		chr14	54105768	54106268	Intergenic	-149127	BMP4
chr3	170330055	170331696	Intergenic	-26840	SKIL		chr14	53955719	53957370	intron (NM_001347912, intron 1 of 3)	281	BMP4
chr3	170307857	170308493	Intergenic	-49540	SKIL		chr14	54108605	54109252	Intergenic	-152037	BMP4
chr3	170355745	170358774	promoter-TSS (NM_005414)	-456	SKIL		chr14	54175260	54175760	Intergenic	-218619	BMP4
chr3	170310106	170310868	Intergenic	-47228	SKIL		chr2	202374946	202377273	promoter-TSS (NM_001204)	-218	BMPR2
chr3	170320447	170320947	Intergenic	-37018	SKIL		chr2	202494197	202494697	intron (NM_001204, intron 3 of 12)	118120	BMPR2
chr3	170343783	170344283	Intergenic	-13682	SKIL		chr16	68704257	68704757	Intergenic	-32785	CDH1
chr15	66774220	66774720	intron (NR_027654, intron 4 of 4)	72234	SMAD6		chr16	68734416	68734916	Intergenic	-2626	CDH1
chr15	66698254	66698891	Intergenic	-3664	SMAD6		chr16	68724675	68725300	Intergenic	-12305	CDH1
chr15	66765411	66766524	intron (NR_027654, intron 4 of 4)	63731	SMAD6		chr16	68722188	68722814	Intergenic	-14791	CDH1
chr15	66700824	66704016	non-coding (NR_027654, exon 1 of 5)	184	SMAD6		chr16	68737014	68738600	intron (NM_001317185, intron 1 of 15)	515	CDH1
chr15	66723460	66724306	intron (NR_027654, intron 4 of 4)	21647	SMAD6		chr16	68752492	68753248	intron (NM_001317185, intron 2 of 15)	15578	CDH1
chr15	66673518	66674148	intron (NR_110372, intron 3 of 4)	-28403	SMAD6		chr16	68744665	68745299	intron (NM_001317185, intron 2 of 15)	7690	CDH1
chr18	48937238	48938034	intron (NM_001190822, intron 3 of 3)	5171	SMAD7		chr16	68707056	68708150	Intergenic	-29689	CDH1
chr18	48942525	48943153	promoter-TSS (NM_001190823)	-32	SMAD7		chr16	68741737	68743420	intron (NM_001317185, intron 2 of 15)	5286	CDH1
chr18	48943925	48944973	intron (NM_001190822, intron 2 of 3)	-1642	SMAD7		chr16	68755864	68756757	intron (NM_001317185, intron 2 of 15)	19018	CDH1
chr18	48979921	48980553	Intergenic	-29526	SMAD7		chr16	68732035	68732791	Intergenic	-4879	CDH1
chr18	48930020	48930771	intron (NM_001190822, intron 3 of 3)	12412	SMAD7		chr16	68753979	68754918	intron (NM_001317185, intron 2 of 15)	17156	CDH1
chr18	48975600	48976621	Intergenic	-25399	SMAD7		chr16	68760632	68761259	intron (NM_001317185, intron 2 of 15)	23653	CDH1
chr18	48928692	48929192	intron (NM_001190822, intron 3 of 3)	13865	SMAD7		chr6	36678420	36681011	intron (NM_001220778, intron 1 of 2)	1001	CDKN1A
chr18	48948463	48953217	promoter-TSS (NM_005904)	-129	SMAD7		chr6	36682315	36683391	intron (NM_001220778, intron 1 of 2)	4139	CDKN1A
chr18	48922568	48923368	intron (NM_001190822, intron 3 of 3)	19839	SMAD7		chr9	22008821	22009724	promoter-TSS (NM_078487)	33	CDKN2B
chr20	4135341	4136096	Intergenic	-13061	SMOX		chr9	22088623	22089123	intron (NR_003529, intron 12 of 18)	-79560	CDKN2B
chr20	4085170	4085799	Intergenic	-63295	SMOX		chr9	22124508	22125008	Intergenic	-115445	CDKN2B
chr20	4161625	4162570	intron (NM_001270691, intron 1 of 7)	13269	SMOX		chr9	22208990	22209134	Intergenic	-199749	CDKN2B
chr20	4148482	4149108	promoter-TSS (NM_175839)	16	SMOX		chr6	12363908	12364676	Intergenic	73931	EDN1
chr20	4167429	4168581	intron (NM_001270691, intron 1 of 7)	19177	SMOX		chr6	12343194	12344247	Intergenic	53359	EDN1
chr19	41351179	41351679	intron (NM_000660, intron 1 of 6)	2493	TGFB1		chr6	12348601	12349228	Intergenic	58553	EDN1
chr20	38173393	38174144	Intergenic	-7260	TGM2		chr6	12289868	12290660	promoter-TSS (NM_001955)	-97	EDN1
chr20	38127132	38127757	TTS (NM_001323316)	37826	TGM2		chr6	12323916	12324849	Intergenic	34021	EDN1
R361C SMAD4 (18 hrs vs. 0hrs)							chr21	38802209	38803364	Intergenic	-2397	ETS2
chr5	132963079	132964255	promoter-TSS (NM_014423)	-33	AFF4		chr21	38804967	38806391	promoter-TSS (NM_005239)	-250	ETS2
chr2	111120133	111123666	intron (NM_001204109, intron 1 of 3)	985	BCL2L11		chr21	38800958	38801585	Intergenic	-3912	ETS2
chr2	111178742	111179513	Intergenic	58213	BCL2L11		chr21	38797231	38799025	Intergenic	-7055	ETS2
chr2	111162904	111163404	intron (NM_001204110, intron 4 of 4)	42240	BCL2L11		chr10	125911087	125911587	intron (NM_001363549, intron 1 of 10)	14531	FANK1
chr2	111168486	111168986	TTS (NM_001204112)	47822	BCL2L11		chr2	215419734	215420234	intron (NM_212482, intron 11 of 45)	16084	FN1
chr14	54108684	54109313	Intergenic	-152107	BMP4		chr13	40664066	40667650	exon (NM_002015, exon 1 of 3)	783	FOXO1
chr14	54133806	54134739	Intergenic	-177381	BMP4		chr19	2491119	2491751	Intergenic	15308	GADD45B
chr2	202374957	202377340	promoter-TSS (NM_001204)	-179	BMPR2		chr19	2524672	2525562	intron (NM_052847, intron 3 of 4)	48990	GADD45B
chr2	202440078	202440708	intron (NM_001204, intron 1 of 12)	64066	BMPR2		chr19	2474695	2475602	promoter-TSS (NM_015675)	-979	GADD45B
chr2	202494199	202494699	intron (NM_001204, intron 3 of 12)	118122	BMPR2		chr19	2528627	2529127	intron (NM_052847, intron 3 of 4)	52750	GADD45B
chr16	68760640	68761268	intron (NM_001317185, intron 2 of 15)	23662	CDH1		chr19	2540431	2541324	intron (NM_052847, intron 3 of 4)	64750	GADD45B
chr16	68707860	68707986	Intergenic	-29369	CDH1		chr19	2518163	2518795	intron (NM_052847, intron 4 of 4)	42352	GADD45B
chr16	68754116	68754929	intron (NM_001317185, intron 2 of 15)	17230	CDH1		chr19	2546443	2547070	intron (NM_052847, intron 3 of 4)	70629	GADD45B
chr16	68734406	68734906	Intergenic	-2636	CDH1		chr19	2478148	2478811	TTS (NM_015675)	2352	GADD45B
chr16	68722316	68722816	Intergenic	-14726	CDH1		chr19	2503480	2504256	Intergenic	27741	GADD45B
chr6	36682615	36683365	intron (NM_001220778, intron 1 of 2)	4276	CDKN1A		chr19	2493814	2494583	Intergenic	18071	GADD45B
chr9	22208772	22209272	Intergenic	-199709	CDKN2B		chr19	2543496	2544124	intron (NM_052847, intron 3 of 4)	67683	GADD45B
chr9	22124533	22125033	Intergenic	-115470	CDKN2B		chr19	2498960	2499460	Intergenic	23083	GADD45B
chr9	22088629	22089129	intron (NR_003529, intron 12 of 18)	-79566	CDKN2B		chr1	67832833	67833771	intron (NR_040077, intron 1 of 9)	165	GNG12
chr6	12348546	12349172	Intergenic	58498	EDN1		chr1	67896820	67897449	intron (NR_040077, intron 1 of 9)	-63667	GNG12
chr6	12290028	12290653	promoter-TSS (NM_001955)	-21	EDN1		chr1	67880020	67880650	intron (NR_040077, intron 1 of 9)	-46868	GNG12
chr6	12343264	12344151	Intergenic	53346	EDN1		chr20	31593120	31593921	Intergenic	-11769	ID1
chr6	12324092	12324846	Intergenic	34108	EDN1		chr20	31602792	31603419	Intergenic	-2184	ID1
chr21	38797257	38798898	Intergenic	-7106	ETS2		chr2	8684644	8686109	TTS (NM_002166)	3320	ID2
chr21	38802238	38803205	Intergenic	-2462	ETS2		chr12	57454507	57455007	promoter-TSS (NM_031479)	-550	INHBE
chr2	215417423	215417923	intron (NM_212482, intron 12 of 45)	18395	FN1		chr5	52997390	52997890	intron (NR_073107, intron 1 of 28)	8288	ITGA2
chr19	2546284	2547068	intron (NM_052847, intron 3 of 4)	70549	GADD45B		chr5	52989165	52990197	intron (NR_073107, intron 1 of 28)	329	ITGA2
chr19	2488576	2489415	Intergenic	12868	GADD45B		chr5	53031668	53032294	intron (NR_073106, intron 2 of 29)	42629	ITGA2
chr19	2540649	2541276	intron (NM_052847, intron 3 of 4)	64835	GADD45B		chr5	53008673	53009173	intron (NR_073107, intron 1 of 28)	19571	ITGA2
chr19	2524655	2525666	intron (NM_052847, intron 3 of 4)	49033	GADD45B		chr5	52987488	52988420	Intergenic	-1398	ITGA2
chr19	2493950	2494579	Intergenic	18137	GADD45B		chr2	160222802	160223431	Intergenic	-22803	ITGB6
chr19	2478263	2478888	TTS (NM_015675)	2448	GADD45B		chr2	160148782	160149282	intron (NM_001282390, intron 6 of 13)	51240	ITGB6
chr19	2518168	2518668	intron (NM_052847, intron 4 of 4)	42291	GADD45B		chr2	160180671	160181721	intron (NM_001282390, intron 3 of 13)	19076	ITGB6
chr1	67896793	67897419	intron (NR_040077, intron 1 of 9)	-63639	GNG12		chr2	160223973	160224473	Intergenic	-23910	ITGB6
chr1	67879996	67880623	intron (NR_040077, intron 1 of 9)	-46842	GNG12		chr2	160225682	160226309	Intergenic	-25682	ITGB6
chr20	31603937	31606015	promoter-TSS (NM_181353)	-313	ID1		chr2	160221633	160222261	Intergenic	-21634	ITGB6
chr20	31602782	31603409	Intergenic	-2194	ID1		chr2	160228342	160228977	Intergenic	-28346	ITGB6
chr5	53031535	53032180	intron (NR_073106, intron 2 of 29)	42505	ITGA2		chr2	160205502	160206127	Intergenic	-5501	ITGB6
chr2	160205497	160206124	Intergenic	-5497	ITGB6		chr2	160207987	160208614	Intergenic	-7987	ITGB6
chr2	160225726	160226485	Intergenic	-25792	ITGB6		chr1	58779447	58780412	TTS (NM_002228)	4118	JUN
chr2	160224014	160224514	Intergenic	-23951	ITGB6		chr1	58781696	58785926	5' UTR (NM_002228, exon 1 of 1)	236	JUN
chr2	160148752	160149381	intron (NM_001282390, intron 6 of 13)	51206	ITGB6		chr1	183194949	183195701	intron (NM_005562, intron 1 of 22)	9061	LAMC2
chr2	160228469	160228969	Intergenic	-28406	ITGB6		chr1	183185848	183186614	promoter-TSS (NM_018891)	-33	LAMC2
chr1	58755393	58755893	Intergenic	28404	JUN		chr14	74579610	74580110	intron (NM_000428, intron 3 of 35)	32377	LTBP2
chr1	183194953	183195704	intron (NM_005562, intron 1 of 22)	9064	LAMC2		chr14	74620550	74621050	Intergenic	-8563	LTBP2
chr1	183180704	183181204	Intergenic	-5310	LAMC2		chr14	74612426	74612926	promoter-TSS (NM_000428)	-439	LTBP2
chr1	183185706	183186734	promoter-TSS (NM_018891)	-44	LAMC2		chr14	74633233	74633733	Intergenic	-21246	LTBP2
chr14	74571829	74572329	intron (NM_000428, intron 3 of 35)	40158	LTBP2		chr14	74618023	74618650	Intergenic	-6099	LTBP2
chr14	74620501	74621134	Intergenic	-8580	LTBP2		chr22	20566793	20567813	intron (NM_001003891, intron 7 of 17)	59256	MED15
chr14	74579386	74580057	intron (NM_000428, intron 3 of 35)	32516	LTBP2		chr22	20509147	20509799	intron (NM_001293237, intron 1 of 16)	1426	MED15
chr22	20504298	20504798	Intergenic	-3062	MED15		chr22	20531285	20532044	intron (NM_001293237, intron 1 of 16)	23617	MED15
chr22	20530933	20532019	intron (NM_001293237, intron 1 of 16)	23429	MED15		chr22	20569001	20569758	intron (NM_001293234, intron 8 of 16)	61332	MED15
chr22	20569026	20569652	intron (NM_001293234, intron 8 of 16)	61292	MED15		chr22	20507352	20508228	promoter-TSS (NM_001293237)	180	MED15
chr8	133327912	133328412	Intergenic	-30858	NDRG1		chr16	55470415	55470915	Intergenic	-8165	MMP2
chr20	57657486	57658263	intron (NM_001255976, intron 2 of 3)	32812	PMEPA1		chr8	133296249	133298451	promoter-TSS (NM_001258432)	-46	NDRG1
chr20	57692625	57693909	intron (NM_199171, intron 1 of 3)	-2581	PMEPA1		chr8	133327855	133328355	Intergenic	-30801	NDRG1
chr20	57707155	57711120	intron (NM_199171, intron 1 of 3)	878	PMEPA1		chr8	133376574	133377074	Intergenic	-79520	NDRG1
chr20	57697439	57699494	intron (NM_199171, intron 1 of 3)	-7780	PMEPA1		chr20	57707238	57711013	intron (NM_199171, intron 1 of 3)	890	PMEPA1
chr20	57676957	57677457	intron (NM_199171, intron 1 of 3)	13479	PMEPA1		chr20	57657356	57658252	intron (NM_001255976, intron 2 of 3)	32882	PMEPA1
chr20	57694492	57695932	intron (NM_199171, intron 1 of 3)	-4526	PMEPA1		chr20	57835421	57836055	Intergenic	-124202	PMEPA1
chr20	57687217	57687843	intron (NM_199171, intron 1 of 3)	3156	PMEPA1		chr20	57675727	57676354	intron (NM_199171, intron 1 of 3)	14646	PMEPA1
chr20	57684812	57685589	intron (NM_199171, intron 1 of 3)	5486	PMEPA1		chr20	57697147	57699478	intron (NM_199171, intron 1 of 3)	-7626	PMEPA1
chr20	57718197	57719154	Intergenic	-7139	PMEPA1		chr20	57692599	57695817	intron (NM_199171, intron 1 of 3)	-3522	PMEPA1
chr20	57748268	57749421	Intergenic	-37308	PMEPA1		chr20	57748259	57749555	Intergenic	-37371	PMEPA1
chr6	45677318	45677818	Intergenic	255293	RUNX2		chr20	57676979	57677607	intron (NM_199171, intron 1 of 3)	13393	PMEPA1
chr6	45445701	45446327	intron (NM_001015051, intron 5 of 7)	23739	RUNX2		chr20	57810567	57811898	Intergenic	-99696	PMEPA1
chr7	101126091	101127246	promoter-TSS (NM_000602)	-421	SERPINE1		chr20	57718233	57719138	Intergenic	-7149	PMEPA1
chr3	170310219	170310845	Intergenic	-47183	SKIL		chr20	57684856	57685356	intron (NM_199171, intron 1 of 3)	5580	PMEPA1
chr3	170330248	170331817	Intergenic	-26683	SKIL		chr20	57791787	57793586	Intergenic	-81150	PMEPA1
chr3	170365526	170366165	intron (NM_001145097, intron 1 of 5)	6222	SKIL		chr20	57772544	57773044	Intergenic	-61258	PMEPA1
chr3	170355922	170358748	promoter-TSS (NM_005414)	-380	SKIL		chr11	73760666	73761613	promoter-TSS (NM_001243718)	-65	RAB6A
chr3	170320454	170321975	Intergenic	-36501	SKIL		chr6	45419414	45420183	intron (NM_001015051, intron 2 of 7)	-2477	RUNX2
chr15	66698261	66698761	Intergenic	-3725	SMAD6		chr6	45445737	45446237	intron (NM_001015051, intron 5 of 7)	23712	RUNX2
chr15	66700835	66703785	promoter-TSS (NR_027654)	74	SMAD6		chr6	45677324	45677824	Intergenic	255299	RUNX2
chr15	66673404	66674156	intron (NR_110372, intron 3 of 4)	-28456	SMAD6		chr6	45421633	45423329	5' UTR (NM_001369405, exon 1 of 7)	206	RUNX2
chr15	66765631	66766519	intron (NR_027654, intron 4 of 4)	63839	SMAD6		chr6	45607598	45609070	Intergenic	186059	RUNX2
chr18	48937170	48937957	intron (NM_001190822, intron 3 of 3)	5244	SMAD7		chr6	45674657	45675549	Intergenic	252828	RUNX2
chr18	48922820	48923320	intron (NM_001190822, intron 3 of 3)	19737	SMAD7		chr7	101128068	101128701	intron (NM_000602, intron 1 of 8)	1295	SERPINE1
chr18	48929878	48930778	intron (NM_001190822, intron 3 of 3)	12479	SMAD7		chr7	101126222	101127381	promoter-TSS (NM_000602)	-288	SERPINE1
chr18	48948318	48953197	promoter-TSS (NM_005904)	-46	SMAD7		chr3	170330055	170331696	Intergenic	-26840	SKIL
chr18	48975667	48976774	Intergenic	-25509	SMAD7		chr3	170307857	170308493	Intergenic	-49540	SKIL
chr18	48928719	48929219	intron (NM_001190822, intron 3 of 3)	13838	SMAD7		chr3	170323034	170323663	Intergenic	-34367	SKIL
chr18	48979930	48980557	Intergenic	-29532	SMAD7		chr3	170355745	170358774	promoter-TSS (NM_005414)	-456	SKIL
chr18	48942512	48943138	promoter-TSS (NM_001190823)	-18	SMAD7		chr3	170310106	170310868	Intergenic	-47228	SKIL
chr18	48944053	48945093	intron (NM_001190822, intron 2 of 3)	-1766	SMAD7		chr3	170320447	170320947	Intergenic	-37018	SKIL
chr20	4085054	4085554	Intergenic	-63475	SMOX		chr3	170343783	170344283	Intergenic	-13682	SKIL
chr20	4167546	4168685	intron (NM_001270691, intron 1 of 7)	19287	SMOX		chr15	66774220	66774720	intron (NR_027654, intron 4 of 4)	72234	SMAD6
chr20	38127171	38127797	TTS (NM_001323316)	37786	TGM2		chr15	66770310	66771631	intron (NR_027654, intron 4 of 4)	68734	SMAD6
chr20	38173376	38174274	Intergenic	-7317	TGM2		chr15	66698254	66698891	Intergenic	-3664	SMAD6
R361H SMAD4 (2 hrs vs. 0hrs)							chr15	66670819	66671681	intron (NR_110372, intron 3 of 4)	-30986	SMAD6
chr19	2493936	2494436	Intergenic	18059	GADD45B		chr15	66765411	66766524	intron (NR_027654, intron 4 of 4)	63731	SMAD6
R361H SMAD4 (18 hrs vs. 0hrs)							chr15	66700824	66704016	non-coding (NR_027654, exon 1 of 5)	184	SMAD6
chr6	12183883	12184383	Intergenic	-106228	EDN1		chr15	66723460	66724306	intron (NR_027654, intron 4 of 4)	21647	SMAD6
chr19	2493902	2494402	Intergenic	18025	GADD45B		chr15	66673518	66674148	intron (NR_110372, intron 3 of 4)	-28403	SMAD6
chr15	66673384	66674155	intron (NR_110372, intron 3 of 4)	-28467	SMAD6		chr18	48937238	48938034	intron (NM_001190822, intron 3 of 3)	5171	SMAD7
S357P SMAD4 (2 hrs vs. 0hrs)							chr18	48942525	48943153	promoter-TSS (NM_001190823)	-32	SMAD7
chr19	2488678	2489402	Intergenic	12913	GADD45B		chr18	48943925	48944973	intron (NM_001190822, intron 2 of 3)	-1642	SMAD7
chr12	57454473	57454973	promoter-TSS (NM_031479)	-584	INHBE		chr18	48979921	48980553	Intergenic	-29526	SMAD7
chr20	57707010	57712289	promoter-TSS (NR_131157)	366	PMEPA1		chr18	48930020	48930771	intron (NM_001190822, intron 3 of 3)	12412	SMAD7
chr20	57761029	57761655	Intergenic	-49806	PMEPA1		chr18	48975600	48976621	Intergenic	-25399	SMAD7
chr15	66786829	66787329	Intergenic	84843	SMAD6		chr18	48928692	48929192	intron (NM_001190822, intron 3 of 3)	13865	SMAD7
S357P SMAD4 (18 hrs vs. 0hrs)							chr18	48948463	48953217	promoter-TSS (NM_005904)	-129	SMAD7
chr9	22106967	22107742	intron (NR_003529, intron 14 of 18)	-98041	CDKN2B		chr18	48922568	48923368	intron (NM_001190822, intron 3 of 3)	19839	SMAD7
chr19	2546254	2547172	intron (NM_052847, intron 3 of 4)	70586	GADD45B		chr20	4135341	4136096	Intergenic	-13061	SMOX
chr8	133381886	133382386	Intergenic	-84832	NDRG1		chr20	4111414	4111914	Intergenic	-37115	SMOX
chr20	57835566	57836194	Intergenic	-124344	PMEPA1		chr20	4085170	4085799	Intergenic	-63295	SMOX
chr20	57779229	57779856	Intergenic	-68006	PMEPA1		chr20	4161625	4162570	intron (NM_001270691, intron 1 of 7)	13269	SMOX
chr20	57760800	57761762	Intergenic	-49745	PMEPA1		chr20	4148482	4149108	promoter-TSS (NM_175839)	16	SMOX
chr20	57707191	57712106	promoter-TSS (NR_131157)	367	PMEPA1		chr20	4167429	4168581	intron (NM_001270691, intron 1 of 7)	19177	SMOX
chr20	57687119	57687941	intron (NM_199171, intron 1 of 3)	3156	PMEPA1		chr20	50003196	50003696	Intergenic	20466	SNAI1
chr20	4167256	4168584	intron (NM_001270691, intron 1 of 7)	19092	SMOX		chr20	49982267	49983092	promoter-TSS (NM_005985)	-301	SNAI1
							chr20	49968586	49970605	Intergenic	-13385	SNAI1
							chr20	49976524	49977836	Intergenic	-5800	SNAI1
							chr19	41353306	41354247	TTS (NM_030578)	146	TGFB1
							chr19	41351179	41351679	intron (NM_000660, intron 1 of 6)	2493	TGFB1
							chr20	38173393	38174144	Intergenic	-7260	TGM2
							chr20	38143682	38144784	intron (NM_198951, intron 6 of 9)	21037	TGM2
							chr20	38127132	38127757	TTS (NM_001323316)	37826	TGM2
							R361C SMAD4 (18 hrs vs. 0hrs)
							chr5	132982700	132983330	Intergenic	-19381	AFF4
							chr5	132963079	132964255	promoter-TSS (NM_014423)	-33	AFF4
							chr15	74540358	74542139	promoter-TSS (NM_006465)	28	ARID3B
							chr15	74545968	74546863	intron (NM_001307939, intron 2 of 8)	5195	ARID3B
							chr2	111120133	111123666	intron (NM_001204109, intron 1 of 3)	985	BCL2L11
							chr2	111178742	111179513	Intergenic	58213	BCL2L11
							chr2	111162904	111163404	intron (NM_001204110, intron 4 of 4)	42240	BCL2L11
							chr2	111168486	111168986	TTS (NM_001204112)	47822	BCL2L11
							chr14	54108684	54109313	Intergenic	-152107	BMP4
							chr14	54138493	54138993	Intergenic	-181852	BMP4
							chr14	54133806	54134739	Intergenic	-177381	BMP4
							chr14	53952983	53954430	promoter-TSS (NM_001347915)	-231	BMP4
							chr14	54168560	54170107	Intergenic	-212442	BMP4
							chr14	53955701	53957235	intron (NM_001347912, intron 1 of 3)	357	BMP4
							chr2	202374957	202377340	promoter-TSS (NM_001204)	-179	BMPR2
							chr2	202440078	202440708	intron (NM_001204, intron 1 of 12)	64066	BMPR2
							chr2	202494199	202494699	intron (NM_001204, intron 3 of 12)	118122	BMPR2
							chr16	68724687	68725313	Intergenic	-12292	CDH1
							chr16	68741749	68743256	intron (NM_001317185, intron 2 of 15)	5210	CDH1
							chr16	68736894	68737650	promoter-TSS (NM_004360)	-20	CDH1
							chr16	68731871	68732665	Intergenic	-5024	CDH1
							chr16	68744635	68745261	intron (NM_001317185, intron 2 of 15)	7656	CDH1
							chr16	68752497	68753123	intron (NM_001317185, intron 2 of 15)	15518	CDH1
							chr16	68760640	68761268	intron (NM_001317185, intron 2 of 15)	23662	CDH1
							chr16	68707860	68707986	Intergenic	-29369	CDH1
							chr16	68756133	68756633	intron (NM_001317185, intron 2 of 15)	19091	CDH1
							chr16	68754116	68754929	intron (NM_001317185, intron 2 of 15)	17230	CDH1
							chr16	68734406	68734906	Intergenic	-2636	CDH1
							chr16	68722316	68722816	Intergenic	-14726	CDH1
							chr6	36678511	36681050	intron (NM_001220778, intron 1 of 2)	1066	CDKN1A
							chr6	36682615	36683365	intron (NM_001220778, intron 1 of 2)	4276	CDKN1A
							chr9	22208772	22209272	Intergenic	-199709	CDKN2B
							chr9	22124533	22125033	Intergenic	-115470	CDKN2B
							chr9	22088629	22089129	intron (NR_003529, intron 12 of 18)	-79566	CDKN2B
							chr9	22008709	22009723	promoter-TSS (NM_078487)	89	CDKN2B
							chr6	12348546	12349172	Intergenic	58498	EDN1
							chr6	12290028	12290653	promoter-TSS (NM_001955)	-21	EDN1
							chr6	12343264	12344151	Intergenic	53346	EDN1
							chr6	12324092	12324846	Intergenic	34108	EDN1
							chr6	12363970	12364470	Intergenic	73859	EDN1
							chr21	38797257	38798898	Intergenic	-7106	ETS2
							chr21	38802238	38803205	Intergenic	-2462	ETS2
							chr21	38804895	38806763	promoter-TSS (NM_005239)	-100	ETS2
							chr2	215409246	215409873	intron (NM_212482, intron 15 of 45)	26509	FN1
							chr2	215417423	215417923	intron (NM_212482, intron 12 of 45)	18395	FN1
							chr13	40664048	40667611	exon (NM_002015, exon 1 of 3)	812	FOXO1
							chr19	2503577	2504220	Intergenic	27771	GADD45B
							chr19	2546284	2547068	intron (NM_052847, intron 3 of 4)	70549	GADD45B
							chr19	2474853	2475642	promoter-TSS (NM_015675)	-880	GADD45B
							chr19	2488576	2489415	Intergenic	12868	GADD45B
							chr19	2540649	2541276	intron (NM_052847, intron 3 of 4)	64835	GADD45B
							chr19	2524655	2525666	intron (NM_052847, intron 3 of 4)	49033	GADD45B
							chr19	2543503	2544129	intron (NM_052847, intron 3 of 4)	67689	GADD45B
							chr19	2493950	2494579	Intergenic	18137	GADD45B
							chr19	2478263	2478888	TTS (NM_015675)	2448	GADD45B
							chr19	2490987	2491781	Intergenic	15257	GADD45B
							chr19	2518168	2518668	intron (NM_052847, intron 4 of 4)	42291	GADD45B
							chr1	67896793	67897419	intron (NR_040077, intron 1 of 9)	-63639	GNG12
							chr1	67879996	67880623	intron (NR_040077, intron 1 of 9)	-46842	GNG12
							chr20	31603937	31606015	promoter-TSS (NM_181353)	-313	ID1
							chr20	31602782	31603409	Intergenic	-2194	ID1
							chr20	31593317	31594069	Intergenic	-11596	ID1
							chr2	8685130	8686015	Intergenic	3516	ID2
							chr5	53031535	53032180	intron (NR_073106, intron 2 of 29)	42505	ITGA2
							chr5	53008695	53009195	intron (NR_073107, intron 1 of 28)	19593	ITGA2
							chr5	52997374	52997874	intron (NR_073107, intron 1 of 28)	8272	ITGA2
							chr5	52987667	52988292	Intergenic	-1373	ITGA2
							chr2	160207853	160208650	Intergenic	-7938	ITGB6
							chr2	160222679	160223434	Intergenic	-22743	ITGB6
							chr2	160205497	160206124	Intergenic	-5497	ITGB6
							chr2	160221643	160222143	Intergenic	-21580	ITGB6
							chr2	160225726	160226485	Intergenic	-25792	ITGB6
							chr2	160224014	160224514	Intergenic	-23951	ITGB6
							chr2	160148752	160149381	intron (NM_001282390, intron 6 of 13)	51206	ITGB6
							chr2	160228469	160228969	Intergenic	-28406	ITGB6
							chr2	160180762	160181713	intron (NM_001282390, intron 3 of 13)	19035	ITGB6
							chr1	58755393	58755893	Intergenic	28404	JUN
							chr1	58779674	58780302	TTS (NM_002228)	4059	JUN
							chr1	58781656	58783094	exon (NM_002228, exon 1 of 1)	1672	JUN
							chr1	183194953	183195704	intron (NM_005562, intron 1 of 22)	9064	LAMC2
							chr1	183180704	183181204	Intergenic	-5310	LAMC2
							chr1	183185706	183186734	promoter-TSS (NM_018891)	-44	LAMC2
							chr14	74571829	74572329	intron (NM_000428, intron 3 of 35)	40158	LTBP2
							chr14	74620501	74621134	Intergenic	-8580	LTBP2
							chr14	74617949	74618964	Intergenic	-6219	LTBP2
							chr14	74579386	74580057	intron (NM_000428, intron 3 of 35)	32516	LTBP2
							chr22	20504298	20504798	Intergenic	-3062	MED15
							chr22	20509154	20509783	intron (NM_001293237, intron 1 of 16)	1421	MED15
							chr22	20566905	20567822	intron (NM_001003891, intron 7 of 17)	59316	MED15
							chr22	20507183	20508264	promoter-TSS (NM_001293237)	113	MED15
							chr22	20530933	20532019	intron (NM_001293237, intron 1 of 16)	23429	MED15
							chr22	20569026	20569652	intron (NM_001293234, intron 8 of 16)	61292	MED15
							chr8	133327912	133328412	Intergenic	-30858	NDRG1
							chr8	133296225	133298195	promoter-TSS (NM_001258432)	42	NDRG1
							chr20	57657486	57658263	intron (NM_001255976, intron 2 of 3)	32812	PMEPA1
							chr20	57810473	57811524	Intergenic	-99462	PMEPA1
							chr20	57692625	57693909	intron (NM_199171, intron 1 of 3)	-2581	PMEPA1
							chr20	57707155	57711120	intron (NM_199171, intron 1 of 3)	878	PMEPA1
							chr20	57697439	57699494	intron (NM_199171, intron 1 of 3)	-7780	PMEPA1
							chr20	57676957	57677457	intron (NM_199171, intron 1 of 3)	13479	PMEPA1
							chr20	57694492	57695932	intron (NM_199171, intron 1 of 3)	-4526	PMEPA1
							chr20	57687217	57687843	intron (NM_199171, intron 1 of 3)	3156	PMEPA1
							chr20	57661576	57662214	intron (NM_199171, intron 1 of 3)	28791	PMEPA1
							chr20	57684812	57685589	intron (NM_199171, intron 1 of 3)	5486	PMEPA1
							chr20	57718197	57719154	Intergenic	-7139	PMEPA1
							chr20	57792474	57793233	Intergenic	-81317	PMEPA1
							chr20	57748268	57749421	Intergenic	-37308	PMEPA1
							chr11	73760483	73761610	promoter-TSS (NM_001243719)	28	RAB6A
							chr6	45607756	45609011	Intergenic	186108	RUNX2
							chr6	45421652	45423150	5' UTR (NM_001369405, exon 1 of 7)	126	RUNX2
							chr6	45655854	45656354	Intergenic	233829	RUNX2
							chr6	45677318	45677818	Intergenic	255293	RUNX2
							chr6	45674704	45675466	Intergenic	252810	RUNX2
							chr6	45445701	45446327	intron (NM_001015051, intron 5 of 7)	23739	RUNX2
							chr7	101126091	101127246	promoter-TSS (NM_000602)	-421	SERPINE1
							chr3	170310219	170310845	Intergenic	-47183	SKIL
							chr3	170307867	170308367	Intergenic	-49598	SKIL
							chr3	170330248	170331817	Intergenic	-26683	SKIL
							chr3	170365526	170366165	intron (NM_001145097, intron 1 of 5)	6222	SKIL
							chr3	170355922	170358748	promoter-TSS (NM_005414)	-380	SKIL
							chr3	170320454	170321975	Intergenic	-36501	SKIL
							chr15	66779468	66780362	intron (NR_027654, intron 4 of 4)	77679	SMAD6
							chr15	66770099	66771617	intron (NR_027654, intron 4 of 4)	68622	SMAD6
							chr15	66698261	66698761	Intergenic	-3725	SMAD6
							chr15	66700835	66703785	promoter-TSS (NR_027654)	74	SMAD6
							chr15	66773985	66774801	intron (NR_027654, intron 4 of 4)	72157	SMAD6
							chr15	66723560	66724333	intron (NR_027654, intron 4 of 4)	21710	SMAD6
							chr15	66670768	66671803	intron (NR_110372, intron 3 of 4)	-30951	SMAD6
							chr15	66673404	66674156	intron (NR_110372, intron 3 of 4)	-28456	SMAD6
							chr15	66765631	66766519	intron (NR_027654, intron 4 of 4)	63839	SMAD6
							chr18	48937170	48937957	intron (NM_001190822, intron 3 of 3)	5244	SMAD7
							chr18	48922820	48923320	intron (NM_001190822, intron 3 of 3)	19737	SMAD7
							chr18	48929878	48930778	intron (NM_001190822, intron 3 of 3)	12479	SMAD7
							chr18	48948318	48953197	promoter-TSS (NM_005904)	-46	SMAD7
							chr18	48975667	48976774	Intergenic	-25509	SMAD7
							chr18	48928719	48929219	intron (NM_001190822, intron 3 of 3)	13838	SMAD7
							chr18	48979930	48980557	Intergenic	-29532	SMAD7
							chr18	48942512	48943138	promoter-TSS (NM_001190823)	-18	SMAD7
							chr18	48944053	48945093	intron (NM_001190822, intron 2 of 3)	-1766	SMAD7
							chr20	4135449	4136077	Intergenic	-13016	SMOX
							chr20	4148536	4149163	promoter-TSS (NM_175839)	21	SMOX
							chr20	4085054	4085554	Intergenic	-63475	SMOX
							chr20	4167546	4168685	intron (NM_001270691, intron 1 of 7)	19287	SMOX
							chr20	4111402	4111902	Intergenic	-37127	SMOX
							chr20	4161480	4162578	intron (NM_001270691, intron 1 of 7)	13201	SMOX
							chr20	49976446	49977864	Intergenic	-5825	SNAI1
							chr20	49982013	49983209	promoter-TSS (NM_005985)	-369	SNAI1
							chr20	49968598	49970474	Intergenic	-13444	SNAI1
							chr20	50003189	50003689	Intergenic	20459	SNAI1
							chr19	41352972	41354404	TTS (NM_030578)	234	TGFB1
							chr20	38127171	38127797	TTS (NM_001323316)	37786	TGM2
							chr20	38173376	38174274	Intergenic	-7317	TGM2
							chr20	38143590	38144747	intron (NM_198951, intron 6 of 9)	21102	TGM2
							R361H SMAD4 (2 hrs vs. 0hrs)
							chr19	2493936	2494436	Intergenic	18059	GADD45B
							chr20	57676927	57677555	intron (NM_199171, intron 1 of 3)	13445	PMEPA1
							R361H SMAD4 (18 hrs vs. 0hrs)
							chr5	132982615	132983537	Intergenic	-19442	AFF4
							chr6	12183883	12184383	Intergenic	-106228	EDN1
							chr19	2493902	2494402	Intergenic	18025	GADD45B
							chr20	57692778	57695820	intron (NM_199171, intron 1 of 3)	-3613	PMEPA1
							chr20	57707339	57711642	promoter-TSS (NR_131157)	525	PMEPA1
							chr15	66673384	66674155	intron (NR_110372, intron 3 of 4)	-28467	SMAD6
							chr20	4167591	4168622	intron (NM_001270691, intron 1 of 7)	19278	SMOX
							S357P SMAD4 (2 hrs vs. 0hrs)
							chr2	111139338	111140274	intron (NM_138625, intron 3 of 4)	18892	BCL2L11
							chr2	202374969	202377717	promoter-TSS (NM_001204)	16	BMPR2
							chr2	202494215	202494840	intron (NM_001204, intron 3 of 12)	118200	BMPR2
							chr16	68722209	68722836	Intergenic	-14770	CDH1
							chr16	68754115	68754870	intron (NM_001317185, intron 2 of 15)	17200	CDH1
							chr6	36682528	36683542	intron (NM_001220778, intron 1 of 2)	4321	CDKN1A
							chr9	22084562	22085062	intron (NR_003529, intron 12 of 18)	-75499	CDKN2B
							chr19	2493927	2495940	Intergenic	18806	GADD45B
							chr19	2546147	2547182	intron (NM_052847, intron 3 of 4)	70537	GADD45B
							chr19	2488678	2489402	Intergenic	12913	GADD45B
							chr19	2498840	2499473	Intergenic	23029	GADD45B
							chr1	67896840	67897466	intron (NR_040077, intron 1 of 9)	-63686	GNG12
							chr12	57454473	57454973	promoter-TSS (NM_031479)	-584	INHBE
							chr5	53008671	53009296	intron (NR_073107, intron 1 of 28)	19631	ITGA2
							chr2	160205347	160206238	Intergenic	-5479	ITGB6
							chr1	183185844	183186745	promoter-TSS (NM_018891)	30	LAMC2
							chr20	57697000	57699665	intron (NM_199171, intron 1 of 3)	-7646	PMEPA1
							chr20	57747157	57749682	Intergenic	-36883	PMEPA1
							chr20	57676836	57677587	intron (NM_199171, intron 1 of 3)	13475	PMEPA1
							chr20	57772379	57773270	Intergenic	-61288	PMEPA1
							chr20	57687043	57687970	intron (NM_199171, intron 1 of 3)	3180	PMEPA1
							chr20	57835350	57836170	Intergenic	-124224	PMEPA1
							chr20	57791878	57793349	Intergenic	-81077	PMEPA1
							chr20	57718018	57719311	Intergenic	-7128	PMEPA1
							chr20	57707010	57712289	promoter-TSS (NR_131157)	366	PMEPA1
							chr20	57684633	57685567	intron (NM_199171, intron 1 of 3)	5586	PMEPA1
							chr20	57779158	57779658	Intergenic	-67872	PMEPA1
							chr20	57692216	57695932	intron (NM_199171, intron 1 of 3)	-3388	PMEPA1
							chr20	57689089	57690093	intron (NM_199171, intron 1 of 3)	1095	PMEPA1
							chr20	57657151	57658437	intron (NM_001255976, intron 2 of 3)	32892	PMEPA1
							chr20	57761029	57761655	Intergenic	-49806	PMEPA1
							chr20	57661835	57662495	intron (NM_199171, intron 1 of 3)	28521	PMEPA1
							chr11	73760348	73761588	promoter-TSS (NM_001243719)	106	RAB6A
							chr7	101126243	101127223	promoter-TSS (NM_000602)	-356	SERPINE1
							chr7	101138047	101138833	3' UTR (NM_000602, exon 9 of 9)	11351	SERPINE1
							chr3	170330029	170331782	Intergenic	-26810	SKIL
							chr3	170343809	170344309	Intergenic	-13656	SKIL
							chr3	170355710	170359067	promoter-TSS (NM_005414)	-327	SKIL
							chr15	66786829	66787329	Intergenic	84843	SMAD6
							chr15	66698204	66698830	Intergenic	-3719	SMAD6
							chr18	48937324	48938210	intron (NM_001190822, intron 3 of 3)	5040	SMAD7
							chr18	48975891	48976772	Intergenic	-25620	SMAD7
							chr18	48979969	48980722	Intergenic	-29634	SMAD7
							chr18	48928530	48929502	intron (NM_001190822, intron 3 of 3)	13791	SMAD7
							chr18	48930062	48930941	intron (NM_001190822, intron 3 of 3)	12306	SMAD7
							chr18	48942197	48943294	promoter-TSS (NM_001190823)	62	SMAD7
							chr20	4161364	4162697	intron (NM_001270691, intron 1 of 7)	13202	SMOX
							chr20	4167234	4168572	intron (NM_001270691, intron 1 of 7)	19075	SMOX
							chr20	4148390	4149286	promoter-TSS (NM_175839)	10	SMOX
							chr19	41352435	41354277	5' UTR (NM_000660, exon 1 of 7)	566	TGFB1
							chr20	38127050	38127852	TTS (NM_001323316)	37819	TGM2
							chr20	38165202	38166095	promoter-TSS (NM_001323318)	-378	TGM2
							chr20	38173328	38174217	Intergenic	-7264	TGM2
							S357P SMAD4 (18 hrs vs. 0hrs)
							chr2	111160803	111161303	intron (NM_001204109, intron 3 of 3)	40139	BCL2L11
							chr2	111162693	111163449	intron (NM_001204110, intron 4 of 4)	42157	BCL2L11
							chr2	111178292	111179603	Intergenic	58033	BCL2L11
							chr2	202374860	202378124	5' UTR (NM_001204, exon 1 of 13)	165	BMPR2
							chr16	68753856	68754938	intron (NM_001317185, intron 2 of 15)	17105	CDH1
							chr16	68760488	68761263	intron (NM_001317185, intron 2 of 15)	23583	CDH1
							chr6	36682086	36683683	intron (NM_001220778, intron 1 of 2)	4170	CDKN1A
							chr9	22088639	22089265	intron (NR_003529, intron 12 of 18)	-79639	CDKN2B
							chr9	22106967	22107742	intron (NR_003529, intron 14 of 18)	-98041	CDKN2B
							chr9	22208594	22209742	Intergenic	-199855	CDKN2B
							chr9	22084551	22085051	intron (NR_003529, intron 12 of 18)	-75488	CDKN2B
							chr6	12323938	12325000	Intergenic	34108	EDN1
							chr21	38797227	38798909	Intergenic	-7115	ETS2
							chr19	2493849	2495574	Intergenic	18584	GADD45B
							chr19	2489093	2489593	Intergenic	13216	GADD45B
							chr19	2546254	2547172	intron (NM_052847, intron 3 of 4)	70586	GADD45B
							chr19	2498963	2499463	Intergenic	23086	GADD45B
							chr19	2503296	2504359	Intergenic	27700	GADD45B
							chr19	2540571	2541330	intron (NM_052847, intron 3 of 4)	64823	GADD45B
							chr19	2477914	2478916	TTS (NM_015675)	2288	GADD45B
							chr19	2523616	2526146	intron (NM_052847, intron 3 of 4)	48754	GADD45B
							chr19	2517985	2518877	intron (NM_052847, intron 4 of 4)	42304	GADD45B
							chr19	2528659	2530027	intron (NM_052847, intron 3 of 4)	53216	GADD45B
							chr19	2543464	2544090	intron (NM_052847, intron 3 of 4)	67650	GADD45B
							chr1	67896626	67897725	intron (NR_040077, intron 1 of 9)	-63708	GNG12
							chr12	57454391	57455021	promoter-TSS (NM_031479)	-601	INHBE
							chr5	53008534	53009326	intron (NR_073107, intron 1 of 28)	19578	ITGA2
							chr2	160214397	160214897	Intergenic	-14334	ITGB6
							chr2	160228175	160230042	Intergenic	-28795	ITGB6
							chr2	160225470	160226406	Intergenic	-25625	ITGB6
							chr2	160208024	160208781	Intergenic	-8089	ITGB6
							chr2	160205191	160206369	Intergenic	-5467	ITGB6
							chr1	183185723	183187227	intron (NM_005562, intron 1 of 22)	211	LAMC2
							chr1	183180411	183181374	Intergenic	-5372	LAMC2
							chr14	74620558	74621184	Intergenic	-8634	LTBP2
							chr14	74571887	74572512	intron (NM_000428, intron 3 of 35)	40038	LTBP2
							chr14	74579748	74580248	intron (NM_000428, intron 3 of 35)	32239	LTBP2
							chr22	20504064	20504908	Intergenic	-3124	MED15
							chr22	20524197	20524697	intron (NM_001293237, intron 1 of 16)	16400	MED15
							chr22	20566951	20568131	intron (NM_001003891, intron 7 of 17)	59494	MED15
							chr22	20568873	20569790	intron (NM_001293234, intron 8 of 16)	61284	MED15
							chr8	133381886	133382386	Intergenic	-84832	NDRG1
							chr20	57794889	57795646	Intergenic	-83731	PMEPA1
							chr20	57687119	57687941	intron (NM_199171, intron 1 of 3)	3156	PMEPA1
							chr20	57697201	57699710	intron (NM_199171, intron 1 of 3)	-7769	PMEPA1
							chr20	57657333	57658382	intron (NM_001255976, intron 2 of 3)	32829	PMEPA1
							chr20	57835566	57836194	Intergenic	-124344	PMEPA1
							chr20	57707191	57712106	promoter-TSS (NR_131157)	367	PMEPA1
							chr20	57779229	57779856	Intergenic	-68006	PMEPA1
							chr20	57792222	57793294	Intergenic	-81222	PMEPA1
							chr20	57810438	57811755	Intergenic	-99560	PMEPA1
							chr20	57772301	57773296	Intergenic	-61262	PMEPA1
							chr20	57692492	57695925	intron (NM_199171, intron 1 of 3)	-3522	PMEPA1
							chr20	57704995	57705806	intron (NM_199171, intron 1 of 3)	4615	PMEPA1
							chr20	57747933	57749561	Intergenic	-37211	PMEPA1
							chr20	57760800	57761762	Intergenic	-49745	PMEPA1
							chr20	57717429	57719402	Intergenic	-6879	PMEPA1
							chr6	45655735	45656498	Intergenic	233841	RUNX2
							chr7	101138229	101138729	3' UTR (NM_000602, exon 9 of 9)	11390	SERPINE1
							chr7	101126062	101127250	promoter-TSS (NM_000602)	-433	SERPINE1
							chr3	170329938	170331865	Intergenic	-26814	SKIL
							chr15	66714573	66715204	intron (NM_005585, intron 2 of 3)	12652	SMAD6
							chr15	66795887	66796387	Intergenic	93901	SMAD6
							chr15	66698270	66698770	Intergenic	-3716	SMAD6
							chr18	48942197	48945206	promoter-TSS (NM_001190823)	-894	SMAD7
							chr18	48937231	48938336	intron (NM_001190822, intron 3 of 3)	5024	SMAD7
							chr18	48979969	48980721	Intergenic	-29634	SMAD7
							chr18	48928521	48931088	intron (NM_001190822, intron 3 of 3)	13003	SMAD7
							chr20	4135230	4136238	Intergenic	-13045	SMOX
							chr20	4148316	4148951	promoter-TSS (NM_175839)	-146	SMOX
							chr20	4167256	4168584	intron (NM_001270691, intron 1 of 7)	19092	SMOX
							chr20	4161655	4162675	intron (NM_001270691, intron 1 of 7)	13337	SMOX
							chr19	41351081	41351850	intron (NM_000660, intron 1 of 6)	2457	TGFB1
							chr19	41353247	41354260	TTS (NM_030578)	169	TGFB1
							chr20	38165145	38166210	promoter-TSS (NM_001323318)	-407	TGM2
							chr20	38173322	38174373	Intergenic	-7339	TGM2
							chr20	38126933	38127961	TTS (NM_001323316)	37823	TGM2
